# Development and application of aerobic, chemically defined media for *Dysgonomonas*

**DOI:** 10.1101/2020.08.11.247353

**Authors:** Charles M. Bridges, Daniel J. Gage

## Abstract

Members of *Dysgonomonas* are Gram-negative, non-motile, facultatively anaerobic coccobacilli originally described in relation to their isolation stool and wounds of human patients (CDC group DF-3). More recently *Dysgonomonas* have been found to be widely distributed in terrestrial environments and are particularly enriched in insect systems. Their prevalence in xylophagous insects such as termites and wood-feeding cockroaches, as well as in soil-fed microbial fuel cells, elicit interest in lignocellulose degradation and biofuel production, respectively. Their prevalence in mosquito and fruit fly have implications relating to symbiosis, host immunology and developmental biology. Additionally, their prevalence in termite, mosquito and nematode present novel opportunities for pest and vector control. Currently, the absolute growth requirements of *Dysgonomonas* are unknown, and they are cultured solely under anaerobic conditions on complex media containing blood, peptones, tryptones, and yeast, plant or meat extracts. Restrictive & undefined culturing conditions preclude physiological and genetic studies, and thus further understanding of metabolic potential. Here we describe the requirements for growth of termite-derived *Dysgonomonas* isolates and create parallel defined, minimal and complex media that permit vigorous and reliable aerobic growth. Furthermore, we show that these media can be used to easily enrich for *Dysgonomonas* isolates from complex and microbially-diverse environmental samples.

**Impact Statement:** Members of the genus *Dysgonomonas* are increasingly prevalent in ecological, medical and biotechnological contexts. To the best of our knowledge, there are currently no formulations for chemically defined or minimal media for *Dysgonomonas*, and limited complex formulations that allow aerobic growth, particularly on solid media. We have created three parallel media formulations (complex, defined & minimal) that permit robust aerobic and anaerobic growth in liquid and agar-solidified media. These formulations remove the necessity for animal blood and expensive equipment such as anaerobic chambers, which can inhibit basic research by groups with biosafety and resource limitations.
