## Supplementary Tables S1, S2, S3 & S4 for "Development and application of aerobic, chemically defined media for *Dysgonomonas*"

### Sheet: TableS1. Amino acid auxanograph
	Table S1. Amino acid auxanography pools.
	Pool	Components
	1	L-phenylalanine	L-serine	L-tryptophan	L-tyrosine	L-glutamine	−
	2	L-alanine	L-cysteine	L-threonine	L-asparagine	L-methionine	diaminopimelic acid
	3	L-arginine	L-ornithine	L-aspartic acid	L-proline	L-glutamic acid	−
	4	L-leucine	glycine	L-isoleucine	L-histidine	L-lysine	L-valine
	5	L-phenylalanine	L-alanine	L-arginine	L-leucine	−	−
	6	L-serine	L-cysteine	L-ornithine	glycine	−	−
	7	L-tryptophan	L-threonine	L-aspartic acid	L-isoleucine	−	−
	8	L-tyrosine	L-asparagine	L-proline	L-histidine	−	−
	9	L-methionine	L-glutamic acid	L-lysine	−	−	−
	10	L-glutamine	diaminopimelic acid	L-valine	−	−	−

### Sheet: TableS2. Component Recipes
	Table S2. Recipes for component salt, metal and vitamin solutions
	10X M9 salts
	Composition (per L):		Molarity (mM)
	Na2HPO4	58 g	408.566
	KH2PO4	30 g	220.449
	NaCl	5 g	85.5534
	NH4Cl	10 g	186.951
	*Wolfe's Mineral Solution (WMS)
	Composition (per L):		Molarity (mM)
	MgSO4⋅7H2O	3.0 g	12.1719
	Nitrilotriacetic acid	1.5 g	7.8477
	NaCl	1.0 g	17.1116
	MnSO4⋅2H2O	0.5 g	2.6735
	CoCl2⋅6H2O	0.1 g	0.420292
	ZnSO4⋅7H2O	0.1 g	0.347753
	CaCl2⋅2H2O	0.1 g	0.680226
	FeSO4⋅7H2O	0.1 g	0.359699
	NiCl2⋅6H2O	0.025 g	0.105179
	KAl(SO4)2⋅12H2O	0.02 g	0.0421594
	CuSO4⋅5H2O	0.01 g	0.0400517
	H3BO3	0.01 g	0.161734
	Na2MoO4⋅2H2O	0.01 g	0.0413309
	Na2SeO3⋅5H2O	0.3 mg	1.1406
	*Atlas RM. 2010. Handbook of Microbiological Media. CRC Press.
	*Wolfe's Vitamin Solution (WVS)
	Composition (per L):		Molarity (mM)
	Biotin (B7)	2.0 mg	8.1863
	Folic acid (B9)	2.0 mg	4.531
	Pyridoxine⋅HCl (B6)	10 mg	48.6381
	Thiamine⋅HCl (B1)	5.0 mg	14.8236
	Riboflavin (B2)	5.0 mg	13.2837
	Nicotinamide (B3)	5.0 mg	40.95
	Calcium-D-Pantothenate (B5)	5.0 mg	20.982
	Cyanocobalamin (B12)	0.1 mg	0.0737248
	p-Aminobenzoic acid (B10)	5.0 mg	36.4697
	Lipoic Acid (Thioctic acid)	5.0 mg	24.233
	*Atlas RM. 2010. Handbook of Microbiological Media. CRC Press.

### Sheet: TableS3. Media recipes
	Table S3. Media recipes for DCM, DDM & DMM.
	Dysgonomonas Minimal Medium (DMM)
	Composition (per L):		Concentration	Molarity
	CaCl2 (100 mM)	1.0 mL	11.1 mg/L	0.1 mM
	MgSO4 (1.0 M)	1.0 mL	120.4 mg/L	1.0 mM
	M9 salts (10X)	100 mL	1X	−
	*Wolfe's Mineral Solution (WMS)	10 mL	1.0% v/v	−
	Biotin (0.1 mg/mL)	1.0 mL	0.1 mg/L	0.41 μM
	Thiamine⋅HCl (0.1 mg/mL)	2.5 mL	0.25 mg/L	0.74 μM
	Cyanocobalamine (1 μg/mL)	5.0 mL	5.0 μg/L	3.69 nM
	D-glucose (20% w/v)	25 mL	5.0 g/L	27.8 mM
	Kanamycin sulfate (5 mg/mL)	10 mL	50 mg/L	103.2 μM
	L-cysteine⋅HCl (100 mg/mL)	3.0 mL	0.3 g/L	1.71 mM
	Glutathione (reduced, 25 mg/mL)	4.0 mL	0.1 g/L	0.325 mM
	NaOH (5.0 M)	2.0 mL	400 mg/L	10 mM
	Hemin chloride (porcine, 0.5 g/L)	100 mL	50 mg/L	76.6 μM
	†Water	to 1.0 L	−	−
	†Water purity should be considered according to research goals (molecular-grade ⟷ nanopure ⟷ distilled)
	Dysgonomonas Defined Medium (DDM)
	• Prepare DMM according to recipe above, with the following alterations:
	• Omit biotin, thiamine⋅HCl & cyanocobalamine
	• Additional components are as follows:
	Composition (per L):		Concentration	Molarity
	Wolfe's Vitamin Solution (WVS)	50 mL	5.0% v/v	−
	Dysgonomonas Complex Medium (DCM)
	• Prepare DMM according to recipe above, with the following alterations:
	• Omit biotin, thiamine⋅HCl & cyanocobalamine
	• Additional components are as follows:
	Composition (per L):		Concentration	Molarity
	‡Proteose peptone #3 (10% w/v aqueous)	10 g	1% w/v	−
	‡Yeast extract (10% w/v aqueous)	10 g	1% w/v	−
	Wolfe's Vitamin Solution (WVS)	50 mL	5.0% v/v	−
	‡For solid medium, add 10 g each of peptone and yeast extract to water-agar mixture before autoclaving
	Preparation Notes
	• All media components should be sterilized appropriately by autoclave or filtration prior to use
	• Add components to water in the order listed to avoid precipitation reactions due to concentration or pH
	• Trace metals (WMS) may be omitted without observable phenotype, particularly in complex media with impure water
	• Final pH of media should be ~7.5, adjust using concentrated HCl or NaOH as necessary
	• L-cysteine and glutathione should be freshly prepared or stored anaerobically to prevent oxidation
	• Vitamin aliquots can be stored at -20°C and kept at 4°C for several weeks
	• All media should be prepared immediately prior to use for optimal growth

### Sheet: TableS4. ASVs generated
	Table S4. ASVs generated from Dysgonomonas isolates used in this study.
	Name	Sequence (5'-3')
	ASV_1	TACGGAGGATGCGAGCGTTATCCGGATTTATTGGGTTTAAAGGGTGCGCAGGCGGGAACTTAAGTCAGCGGTGAAATCTCGACGCTTAACGTCGAAACTGCCGTTGAAACTGGGTTTCTTGAGTATAGATGAAGTAGGCGGAATTCGTTGTGTAGCGGTGACATGCTTAGATATAACGAGGAACTCCGATTGCGTAGGCAGCTTACTAAGCTATAACTGACGCTCAAGCACGAAAGCGTGGGGATCAAACAGG
	ASV_2	TACGGAGGATGCAAGCGTTATCCGGATTTATTGGGTTTAAAGGGTGCGTAGGCGGGATTATAAGTCAGCGGTGAAAGTTTGAGGCTCAACCTTAAAATTGCCGTTGAAACTGTTTTTCTTGAGTATATTTGAAGTAGGCGGAATTCGTGGTGTAGCGGTGAAATGCATAGATATCACGAAGAACTCCAATTGCGAAGGCAGCTTACTAAACTATAACTGACGCTGAAGCACGAAAGCGTGGGTATCAAACAGG
	ASV_3*	TACGGAGGATGCGAGCGTTATCCGGATTTATTGGGTTTAAAGGGTGCGCAGGCGGGATTTTAAGTCAGCGGTGAAATTTTCAGGCTCAACCTGAACACTGCCGTTGAAACTGGGATTCTTGAGTATGGATGAAGTAGGCGGAATTCGTTGTGTAGCGGTGACATGCTTAGATATAACGAGGAACTCCGATTGCGTAGGCAGCTTACTAAGCCATAACTGACGCTCAAGCACGAAAGCGTGGGGATCAAACAGG
	ASV_4	TACGGAGGATGCGAGCGTTATCCGGATTTATTGGGTTTAAAGGGTGCGCAGGCGGGCTTTTAAGTCAGCGGTGAAATCTCGACGCTTAACGTCGAAACTGCCGTTGAAACTGGGAGTCTTGAGTATAGATGAAGTAGGCGGAATTCGTTGTGTAGCGGTGACATGCTTAGATATAACGAGGAACTCCGATTGCGTAGGCAGCTTACTAAGCTATAACTGACGCTCAAGCACGAAAGCGTGGGGATCAAACAGG
	ASV_5	TACGGAGGATGCGAGCGTTATCCGGATTTATTGGGTTTAAAGGGTGCGCAGGCGGGAATTTAAGTCAGCGGTGAAATCTGGTCGCTTAACGATCACACTGCCGTTGAAACTGGGTTTCTTGAGTATGGATGAAGTAGGCGGAATTCGTTGTGTAGCGGTGACATGCATAGATATAACGAGGAACTCCGATTGCGTAGGCAGCTTACTAAGCCATAACTGACGCTCAAGCACGAAAGCGTGGGGATCAAACAGG
